# Manuscript: Detecting differences in Size Spectra

**DOI:** 10.1101/2023.03.14.532592

**Authors:** Justin Pomeranz, James R. Junker, Vojsava Gjoni, Jeff S. Wesner

## Abstract

1. The distribution of body size in communities is remarkably consistent across habitats and taxa and can be represented by size spectra, which are described by a power law. The focus of size spectra analysis is to estimate the exponent (*λ*) of the power law.
2. Many methods have been proposed for estimating *λ* most of which involve binning the data, summing abundance within bins, and then fitting a ordinary least squares (OLS) regression in log-log space. However, recent work has shown that binning procedures may return biased estimates of size spectra exponents compared to procedures that directly estimate *λ* using maximum likelihood estimation (MLE). Despite this variability in estimates, it is unclear if the relative change across environmental gradients is consistent across methodologies. Here, we used simulation to compare the ability of two binning methods (NAS, ELBn) and MLE to 1) recapture known values of *λ*, and 2) recapture parameters in a linear regression measuring the change in *λ* across a hypothetical environmental gradient. We also compared the methods using two previously published body size datasets across a pollution gradient and a temperature gradient
3. Maximum likelihood methods always performed better than common binning methods, which demonstrated consistent bias depending on the simulated values of *λ*. This bias carried over to the regressions, which were more accurate when *λ* was estimated using MLE compared to the binning procedures. Additionally, the variance in estimates using MLE methods is markedly reduced when compared to binning methods.
4. The uncertainty and variation in estimates when using binning methods is often greater than or equal to the variation previously published in experimental and observational studies, bringing into question the effect size of previously published results. However, while the methods produced different slope estimates from previously published datasets, they were in qualitative agreement on the sign of those slopes (i.e., all negative or all positive). Our results provide further support for the direct estimation of *λ* using MLE (or similar procedures) over the more common methods of binning.
