## Supplementary material for "Manuscript: Detecting differences in Size Spectra": Table 1

### Sheet: bias_table
Target	Method	n	Median Range of 95% CI	Median Absolute Deviation	SD Absolute Deviation
Lambda	MLE	9000	0.06614	0.0120454	0.01915
Lambda	NAS	9000	0.133527	0.0460093	0.0929513
Lambda	ELBn	8579	0.16726	0.0350186	0.0675122
Regression Slope	MLE	6000	0.0382185	0.00869824	0.00897658
Regression Slope	NAS	6000	0.0799201	0.0513434	0.044202
Regression Slope	ELBn	6000	0.0923495	0.0300186	0.0353218
