## Supplementary material for "Manuscript: Detecting differences in Size Spectra": SI Table 1

### Sheet: Sheet1
Citation	β1 Difference	Error	Error Type	βlow	βhigh	System	Driver	Method
Pomeranz et al. 2021	0.12			-1.37	-1.25	Streams	Temperature	MLE
Yvon Durocher et al. 2011 (Community)	0.13			-0.79	-0.92	FW mesocosms	Temperature	10 ELB, not normalized
Dossena et al. 2012 (October)	0.14	0.07	se			FW mesocosms	Temperature	6 ELB, not normalized
O'Gorman et al. 2017	0.15			-0.85	-0.7	Streams	Temperature	ln (mean species abundance) ~ ln(mean species mass)
Martinez et al. 2016	0.15			-1.11	-0.96	Streams	Land Use	6 ELB, not normalized
Yvon Durocher et al. 2011 (Phytoplankton)	0.19			-0.46	-0.65	FW mesocosms	Temperature	10 ELB, not normalized
McGarvey and Kirk 2018	0.19			-1.81	-1.62	Streams	Seasonality	NAS, Log2 bins
Dossena et al. 2012 (April)	0.21	0.064	se			FW mesocosms	Temperature	6 ELB, not normalized
